# Phylogenomic analyses of the diverse desert-alpine plant lineage Cistantheae

**DOI:** 10.1101/2025.10.10.680062

**Authors:** Anri Chomentowska, Sophie G. Dauerman, Nora Heaphy, Leonardo Gaspar, Pablo M. Molina, C. Matt Guilliams, R. Matthew Ogburn, Lillian P. Hancock, Joseph AM Holtum, Andrés Moreira-Muñoz, Mónica Arakaki, Patrick W. Sweeney, Iris E. Peralta, Erika J. Edwards

## Abstract

Deserts and alpine habitats, though ecologically distinct, share similar environmental stressors such as drought and high radiation. Various plant lineages traverse both biomes, which is often associated with transitions in life history strategy, where annuality is more often associated with drier desert habitats and perenniality more common in higher elevations. One such lineage is Cistantheae (Montiaceae), a morphologically diverse herbaceous clade in western North and South America. We aimed to infer a robust phylogeny of the clade as a foundation for taxonomic and comparative work. We used double-digest RADSeq to generate reduced-representation genomic data from over 160 samples representing 48 putative species in Cistantheae. Maximum likelihood and coalescent-based phylogenetic methods were utilized to infer evolutionary relationships across the full clade and within major subclades. We tested for signatures of admixture and introgressive gene flow, and reconstructed ancestral life history and climate niche to identify patterns of correlated evolution. We inferred a well-resolved phylogeny of Cistantheae, providing strong support for relationships among subclades within Cistantheae. While many species relationships were clarified, we also found evidence of rampant gene flow and incomplete lineage sorting, particularly within the annual *Cistanthe* clade from the Atacama Desert. Life history is evolutionarily labile across the clade, and was strongly correlated with temperature/ precipitation-related bioclimatic variables: annuals tend to occur in hotter, drier environments, while perennials in cooler, wetter. Elevational range was also evolutionarily labile, with several species occupying broad elevational gradients. We present the first densely-sampled, phylogenomic analysis of Cistantheae, providing key insights into species relationships in the clade. Repeated transitions in life history and climate niche, alongside wide elevational ranges, suggest that many Cistantheae species may be preadapted to both arid and montane habitats. This phylogeny will underpin further comparative, taxonomic, and phylogenomic studies in this ecologically important lineage.
