## Supporting Information File 1 for "Phylogenomic analyses of the diverse desert-alpine plant lineage Cistantheae"

### Sheet: FINAL_v14_localities
Genus	Species	Authority	Label	GenomicID	VoucherID	Latitude	Longitude
Calandrinia	affinis	Gillies ex Arn.	Calandrinia_affinis_AC134_MO283	AC134	MO283	-33.6025	-70.2879
			Calandrinia_affinis_SGD313_PWS4080	SGD313	PWS4080	-33.3169	-70.2615
Calandrinia	caespitosa	Gillies ex Arn.	Calandrinia_caespitosa_AC397_AC65	AC397	AC65	-34.1905	-69.549
			Calandrinia_caespitosa_AC398_AC66	AC398	AC66	-34.206	-69.7073
Calandrinia	colchaguensis	Barnéoud	Calandrinia_colchaguensis_AC126_MO273	AC126	MO273	-37.8019	-73.0139
Calandrinia	compacta	Barnéoud	Calandrinia_compacta_AC390_AC57	AC390	AC57	-34.2447	-69.4845
			Calandrinia_compacta_AC396_AC64	AC396	AC64	-34.1905	-69.549
Calyptridium	arizonicum	(J.T.Howell) M.G.Simpson, M.Silveira & Guilliams	Calyptridium_arizonicum_AC365_Shaari11SDSU	AC365	Shaari11SDSU	29.6831	-115.152
Calyptridium	monandrum	Nutt	Calyptridium_monandrum_AC384_CMG574SDSU	AC384	CMG574SDSU	33.1703	-117.116
			Calyptridium_monandrum_SGD50_AC15	SGD50	AC15	33.5793	-116.446
			Calyptridium_monandrum_AC366_CMG607	AC366	CMG607
			Calyptridium_monandrum_SGD223_CMG7546	SGD223	CMG7546
			Calyptridium_monandrum_SGD248_CMG7526	SGD248	CMG7526
			Calyptridium_monandrum_SGD201_CMG7337	SGD201	CMG7337
			Calyptridium_monandrum_SGD31_AC14	SGD31	AC14	33.5642	-116.577
Calyptridium	monospermum	Greene	Calyptridium_monospermum_AC185_CMG6159	AC185	CMG6159	34.812	-119.143
			Calyptridium_monospermum_SGD148_CMG333	SGD148	CMG333	37.0585	-122.048
			Calyptridium_monospermum_AC373_CMG325	AC373	CMG325
			Calyptridium_monospermum_AC149_CMG327	AC149	CMG327
			Calyptridium_monospermum_SGD157_AC31	SGD157	AC31	37.2417	-119.212
			Calyptridium_monospermum_SGD171_AC32	SGD171	AC32	37.2901	-119.101
			Calyptridium_monospermum_AC143_CMG1884	AC143	CMG1884
			Calyptridium_monospermum_AC155_CMG6169	AC155	CMG6169
Calyptridium	nevadense	(J.T. Howell) Hershk.	Calyptridium_nevadense_AC445_Tiehm16933NYBG	AC445	Tiehm16933NYBG	37.369	-117.662
Calyptridium	parryi v. hessae	J.T. Thomas	Calyptridium_parryi_v_hesseae_AC150_CMG338	AC150	CMG338	36.3294	-120.574
			Calyptridium_parryi_v_hesseae_AC151_CMG315	AC151	CMG315	36.3114	-121.568
Calyptridium	parryi v. parryi	A Gray	Calyptridium_parryi_v_parryi_AC206_CMG6160	AC206	CMG6160	34.7025	-119.119
Calyptridium	pulchellum	(Eastwood) Hoover	Calyptridium_pulchellum_AC246_AC6	AC246	AC6	37.2679	-119.71
			Calyptridium_pulchellum_AC279_AC7	AC279	AC7	37.3593	-119.695
			Calyptridium_pulchellum_AC338_AC12	AC338	AC12	37.1117	-119.403
			Calyptridium_pulchellum_AC317_AC11	AC317	AC11	37.2129	-119.497
Calyptridium	pygmaeum	Parish ex Rydb	Calyptridium_pygmaeum_AC145_CMG1915	AC145	CMG1915	34.2258	-116.962
			Calyptridium_pygmaeum_AC146_CMG1917	AC146	CMG1917	34.2257	-116.963
Calyptridium	roseum	S Watson	Calyptridium_roseum_AC227_JdV284	AC227	JdV284
Calyptridium	umbellatum	(Torrey) Greene	Calyptridium_umbellatum_AC152_CMG389	AC152	CMG389	37.4511	-118.74
			Calyptridium_umbellatum_SGD113_AC30	SGD113	AC30	41.362	-122.199
			Calyptridium_umbellatum_NMH05_AC1	NMH05	AC1	44.7085	-118.578
			Calyptridium_umbellatum_NMH18_AC2	NMH18	AC2	42.6651	-118.577
			Calyptridium_umbellatum_SGD15_AC3	SGD15	AC3	42.064	-121.76
Cistanthe	cachinalensis	(Phil.) Peralta & D.I. Ford	Cistanthe_cachinalensis_AC15_LPH268	AC15	LPH268	-28.1857	-71.1507
			Cistanthe_cachinalensis_AC425_AC99	AC425	AC99	-29.9773	-70.0944
			Cistanthe_cachinalensis_AC78_LPH282	AC78	LPH282	-27.8694	-70.9906
			Cistanthe_cachinalensis_AC116_LPH266_MO228	AC116	MO228	-25.2905	-70.4461
			Cistanthe_cachinalensis_AC12_LPH266	AC12	LPH266	-28.5236	-70.9994
			Cistanthe_cachinalensis_AC94_MO170	AC94	MO170	-32.5034	-71.462
			Cistanthe_cachinalensis_AC95_MO171	AC95	MO171	-31.7335	-71.1971
Cistanthe	cephalophora	(I.M. Johnst.) Carolin ex Hershk.	Cistanthe_cephalophora_AC40_LPH272	AC40	LPH272	-28.1857	-71.1507
			Cistanthe_cephalophora_AC59_LPH297	AC59	LPH297	-25.555	-70.3814
			Cistanthe_cephalophora_AC115_MO227	AC115	MO227	-25.2905	-70.4461
Cistanthe	coquimbensis	(Barnéoud) Carolin ex Hershk.	Cistanthe_coquimbensis_AC04_LPH256	AC04	LPH256	-29.7	-71.3114
			Cistanthe_coquimbensis_AC67_LPH257	AC67	LPH257	-29.7	-71.3114
Cistanthe	crassifolia	(Phil) Carolin ex Hershk.	Cistanthe_crassifolia_AC14_LPH267	AC14	LPH267	-28.5236	-70.9994
			Cistanthe_crassifolia_AC48_LPH281	AC48	LPH281	-27.9028	-71.0911
Cistanthe	cymosa	(Phil.) Hershk.	Cistanthe_aff_cymosa_AC28_LPH286	AC28	LPH286	-26.8308	-70.7906
			Cistanthe_aff_cymosa_AC33_LPH300	AC33	LPH300	-25.555	-70.3814
			Cistanthe_aff_cymosa_AC362_LPH261	AC362	LPH261	-29.4494	-71.1975
			Cistanthe_aff_cymosa_AC74_LPH271	AC74	LPH271	-28.1857	-71.1507
			Cistanthe_aff_cymosa_AC110_MO213	AC110	MO213	-28.6721	-70.7718
			Cistanthe_aff_cymosa_AC118_MO232	AC118	MO232	-24.9155	-70.52
			Cistanthe_aff_cymosa_AC119_MO236	AC119	MO236	-25.4974	-70.4208
			Cistanthe_aff_cymosa_AC73_LPH270	AC73	LPH270	-28.1857	-71.1507
			Cistanthe_aff_cymosa_AC74_LPH271	AC74	LPH271	-28.1857	-71.1507
Cistanthe	frigida	(Barnéoud) Peralta	Cistanthe_frigida_SGD333_PWS4078	SGD333	PWS4078	-33.3168	-70.2633
Cistanthe	grandiflora	(Lindl.) Schltdl.	Cistanthe_grandiflora_AC130_MO279	AC130	MO279	-33.0578	-70.9956
			Cistanthe_grandiflora_AC03_LPH255	AC03	LPH255	-31.2826	-71.5941
Cistanthe	laxiflora	(Phil.) Peralta & D.I. Ford	Cistanthe_laxiflora_AC96_MO174	AC96	MO174	-31.8617	-71.5043
			Cistanthe_laxiflora_MA102_MO167	MA102	MO167	-32.7675	-71.5323
Cistanthe	litoralis	(Phil.) Carolin ex Hershk	Cistanthe_aff_litoralis_AC77_LPH280	AC77	LPH280	-28.1058	-71.1369
			Cistanthe_aff_litoralis_AC79_LPH283	AC79	LPH283	-27.8694	-70.9906
			Cistanthe_aff_litoralis_AC84_LPH301	AC84	LPH301	-25.5019	-70.4061
Cistanthe	longiscapa	(Barnéoud) Carolin ex Hershk.	Cistanthe_aff_longiscapa_AC72_LPH265	AC72	LPH265	-28.5236	-70.9994
			Cistanthe_aff_longiscapa_AC77_LPH280	AC77	LPH280	-28.1058	-71.1369
			Cistanthe_aff_longiscapa_AC84_LPH301	AC84	LPH301	-25.5019	-70.4061
			Cistanthe_aff_longiscapa_AC53_LPH288	AC53	LPH288	-26.8308	-70.7906
			Cistanthe_aff_longiscapa_AC64_LPH305	AC64	LPH305	-27.5216	-70.4328
			Cistanthe_aff_longiscapa_AC75_LPH274	AC75	LPH274	-28.1857	-71.1507
			Cistanthe_aff_longiscapa_AC80_LPH285	AC80	LPH285	-27.45	-70.8231
Cistanthe	maritima	(Nutt.) Carolin ex Hershk.	Cistanthe_maritima_AC142_CMG3161	AC142	CMG3161	30.584	-115.914
			Cistanthe_maritima_AC450_JunakSC1-11192NYBG	AC450	JunakSC1-11192NYBG	32.8591	-118.407
Cistanthe	mucronulata	(Meyen) D.I. Ford	Cistanthe_mucronulata_AC127_MO274	AC127	MO274	-34.2462	-70.3851
			Cistanthe_mucronulata_AC88_FordSmith359ZSS	AC88	FordSmith359ZSS
			Cistanthe_aff_mucronulata_AC129_MO278	AC129	MO278	-34.3086	-70.4478
Cistanthe	paniculata	(Ruiz & Pav.) Carolin ex Hershk.	Cistanthe_paniculata_AC358_AC42	AC358	AC42	-16.6501	-72.5575
			Cistanthe_paniculata_AC360_AC50	AC360	AC50	-16.5503	-72.6071
			Cistanthe_paniculata_AC385_AC34	AC385	AC34	-15.865	-74.2309
			Cistanthe_paniculata_AC387_AC42	AC387	AC42	-16.6501	-72.5575
			Cistanthe_paniculata_AC388_AC47	AC388	AC47	-17.7726	-70.4848
			Cistanthe_paniculata_AC87_MA1894	AC87	MA1894
Cistanthe	picta	(Gilg ex Arn.) Carolin ex Hershk.	Cistanthe_picta_AC137_MO286	AC137	MO286	-33.6563	-70.0723
			Cistanthe_picta_AC426_AC100	AC426	AC100	-30.2574	-69.9358
			Cistanthe_picta_AC90_MO165	AC90	MO165	-30.3519	-69.7111
			Cistanthe_picta_SGD302_PWS4093	SGD302	PWS4093	-30.2091	-70.0449
			Cistanthe_picta_SGD322_PWS4071	SGD322	PWS4071	-33.6152	-69.9979
			Cistanthe_picta_AC389_AC51	AC389	AC51	-34.2447	-69.4845
			Cistanthe_picta_AC417_AC90	AC417	AC90	-32.813	-70.0766
			Cistanthe_picta_AC422_AC95	AC422	AC95	-32.7391	-69.9689
			Cistanthe_picta_SGD335_AC92	SGD335	AC92	-32.7602	-69.9694
			Cistanthe_picta_SGD336_AC94	SGD336	AC94	-32.7362	-69.9677
Cistanthe	sp		Cistanthe_sp_AC108_MO207	AC108	MO207	-29.3759	-71.0799
			Cistanthe_sp_AC11_LPH263	AC11	LPH263	-29.4494	-71.1975
Cistanthe	trigona	(Bertero ex Colla) Carolin ex Hershk.	Cistanthe_aff_trigona_AC121_MO243	AC121	MO243	-30.3937	-70.7223
Lenzia	chamaepitys	Phil	Lenzia_chamaepitys_AC428_AC102	AC428	AC102	-30.1906	-69.8017
Lewisiopsis	tweedyi	(A.Gray) Govaerts	Lewisiopsis_tweedyi_JdV4_JdV263	JdV4	JdV263
Montiopsis	andicola	(Gillies ex Hook. & Arn.) D.I. Ford	Montiopsis_andicola_SGD309_PWS4085	SGD309	PWS4085	-32.8318	-70.1281
Montiopsis	berteroana	(Phil.) D.I. Ford	Montiopsis_berteroana_AC406_AC76	AC406	AC76	-35.1367	-70.1925
			Montiopsis_berteroana_SGD337_AC85	SGD337	AC85	-35.2026	-70.2483
Montiopsis	capitata	(Hook. & Arn.) D.I. Ford	Montiopsis_capitata_SGD330_PWS4070	SGD330	PWS4070	-33.6152	-69.9979
Montiopsis	cistiflora	(Gillies ex Arn.) D.I. Ford	Montiopsis_cistiflora_SGD338_AC72	SGD338	AC72	-35.1235	-70.1843
Montiopsis	conferta	(Gill. ex Arn. ) Peralta	Montiopsis_conferta_AC124_MO271	AC124	MO271	-35.9662	-70.5715
			Montiopsis_conferta_AC405_AC75	AC405	AC75	-35.1367	-70.1925
			Montiopsis_conferta_SGD339_AC82	SGD339	AC82	-35.1622	-70.2072
Montiopsis	copiapina	(Phil.) D.I. Ford	Montiopsis_copiapina_SGD332_PWS4094	SGD332	PWS4094	-30.1607	-69.8788
Montiopsis	cumingii	(Hook. & Arn.) D.I. Ford	Montiopsis_cumingii_SGD303_PWS4092	SGD303	PWS4092	-30.7478	-70.4362
			Montiopsis_cumingii_AC434_AC111	AC434	AC111	-31.8949	-69.9845
Montiopsis	gayana	(Barnéoud) D.I. Ford	Montiopsis_gayana_AC123_MO268	AC123	MO268	-36.893	-71.4767
			Montiopsis_gayana_AC125_MO272	AC125	MO272	-35.9663	-70.5706
			Montiopsis_gayana_AC402_AC71	AC402	AC71	-35.1235	-70.1843
Montiopsis	gilliesii	(Hook. & Arn.) D.I. Ford	Montiopsis_gilliesii_AC392_AC60	AC392	AC60	-34.2447	-69.4845
			Montiopsis_gilliesii_AC420_AC93	AC420	AC93	-32.7602	-69.9694
			Montiopsis_gilliesii_AC92_MO166	AC92	MO166	-30.3519	-69.7111
			Montiopsis_gilliesii_AC394_AC62	AC394	AC62	-34.1905	-69.549
			Montiopsis_gilliesii_AC395_AC63	AC395	AC63	-34.1905	-69.549
			Montiopsis_gilliesii_AC399_AC112	AC399	AC112	-31.8949	-69.9845
			Montiopsis_gilliesii_AC404_AC74	AC404	AC74	-35.1235	-70.1843
			Montiopsis_gilliesii_AC407_AC78	AC407	AC78	-35.1622	-70.2072
			Montiopsis_gilliesii_AC415_AC87	AC415	AC87	-34.7543	-70.0742
Montiopsis	parviflora	(Phil.) D.I. Ford	Montiopsis_aff_parviflora_AC133_MO282	AC133	MO282	-32.8692	-70.1483
Montiopsis	potentilloides	(Barnéoud) D.I. Ford	Montiopsis_potentilloides_AC418_AC91	AC418	AC91	-32.8345	-69.8374
Montiopsis	ramosissima	(Hook. & Arn.) D.I. Ford	Montiopsis_ramosissima_AC128_MO277	AC128	MO277	-33.9475	-70.7117
			Montiopsis_ramosissima_AC131_MO280	AC131	MO280	-33.0549	-71.0111
Montiopsis	sericea	(Hook. & Arn.) D.I. Ford	Montiopsis_sericea_AC136_MO285	AC136	MO285	-33.6822	-70.0822
			Montiopsis_sericea_SGD325_PWS4065	SGD325	PWS4065	-33.6026	-70.2848
Montiopsis	sp		Montiopsis_sp_AC409_AC80	AC409	AC80	-35.1622	-70.2072
			Montiopsis_sp_AC410_AC81	AC410	AC81	-35.1622	-70.2072
Montiopsis	trifida	(Hook. & Arn.) D.I. Ford	Montiopsis_trifida_AC122_MO244	AC122	MO244	-30.0937	-70.7223
Montiopsis	umbellata	(Ruiz & Pav.) D.I. Ford	Montiopsis_umbellata_AC408_AC79	AC408	AC79	-35.1622	-70.2072
			Montiopsis_umbellata_AC413_AC84	AC413	AC84	-35.2026	-70.2483
Phemeranthus	confertiflorus	(Greene) Hershk.	Phemeranthus_confertiflorus_MA78_744ZSS	MA78	744ZSS
Phemeranthus	punae	(R.E.Fr.) Eggli & Nyffeler	Phemeranthus_punae_MA70_4867aZSS	MA70	4867aZSS
Philippiamra	amarantoides	(Phil.) Kuntze	Philippiamra_amarantoides_AC36_LPH304	AC36	LPH304	-27.5216	-70.4328
			Philippiamra_amarantoides_AC76_LPH276	AC76	LPH276	-28.1058	-71.1369
			Philippiamra_amarantoides_AC112_MO220	AC112	MO220
			Philippiamra_amarantoides_AC54_LPH289	AC54	LPH289	-26.8308	-70.7906
Philippiamra	calycina	(Phil.) Hershk.	Philippiamra_calycina_AC08_LPH260	AC08	LPH260	-29.4494	-71.1975
			Philippiamra_calycina_AC46_LPH279	AC46	LPH279	-28.1058	-71.1369
			Philippiamra_calycina_AC117_MO231	AC117	MO231	-24.9334	-70.5128
Philippiamra	celosoides	(Phil.) Kuntze	Philippiamra_celosioides_AC114_MO225	AC114	MO225	-26.9403	-70.7887
			Philippiamra_celosioides_AC82_LPH291	AC82	LPH291	-26.8308	-70.7906
			Philippiamra_celosioides_AC57_LPH294	AC57	LPH294	-26.4353	-70.6869
			Philippiamra_aff_celosioides_AC58_LPH296	AC58	LPH296	-25.7344	-70.3672
Philippiamra	densiflora	(Barnéoud) Hershk.	Philippiamra_densiflora_AC120_MO237	AC120	MO237	-28.0511	-69.9564
			Philippiamra_densiflora_AC423_AC97	AC423	AC97	-29.9807	-70.0935
Philippiamra	pachyphylla	(Phil.) Kuntze	Philippiamra_pachyphylla_AC86_MA2103	AC86	MA2103
			Philippiamra_pachyphylla_AC356_AC45	AC356	AC45	-17.2135	-71.6675
Philippiamra	salsoloides	(Barnéoud) Hershk.	Philippiamra_salsoloides_AC412_AC114	AC412	AC114	-31.9046	-69.9344
			Philippiamra_salsoloides_AC433_AC110	AC433	AC110	-30.9297	-69.611
			Philippiamra_salsoloides_AC429_AC106	AC429	AC106	-30.9435	-69.5701
			Philippiamra_salsoloides_AC430_AC107	AC430	AC107	-30.9435	-69.5701
			Philippiamra_salsoloides_AC432_AC109	AC432	AC109	-30.9309	-69.6072
Thingia	ambigua	(S Watson) Carolin ex Hershk.	Thingia_ambigua_AC435_AC115	AC435	AC115	33.5925	-115.968
			Thingia_ambigua_AC436_AC117	AC436	AC117	32.8129	-116.081
			Thingia_ambigua_AC438_AC120	AC438	AC120	33.6034	-115.965
			Thingia_ambigua_AC437_AC118	AC437	AC118	33.5972	-115.969
